# Glycolytic enzymes form membrane-less condensates in the malaria parasite *Plasmodium falciparum* by sensing glucose levels

**DOI:** 10.1101/2024.04.08.588540

**Authors:** Ryuta Ishii, Takaya Sakura, Daniel Ken Inaoka, Fuyuki Tokumasu

## Abstract

Recent studies have shown that liquid-liquid phase separation (LLPS) in cells can regulate essential cellular events, including metabolic processes. Glycolytic bodies (G-bodies) are biomolecular condensates formed through the LLPS of glycolytic enzymes, and they accelerate glycolysis to overcome hypoxic stress in several organisms. Although the asexual blood stage (ABS) of the human malaria parasite *Plasmodium falciparum* highly depends on glycolysis for energy production, there have been no reports of the formation of such G-bodies throughout the parasite’s lifecycle. Using fluorescence tagging and live imaging, we found that G-body-like condensates containing phosphofructokinase 9 (PFK9) and phosphoglycerate kinase (PGK) were formed in the parasite cells after long-term culture under conditions of low glucose. These G-body-like structures appeared stable, but membrane staining and osmotic stress experiments suggested that the observed condensates were not associated with a lipid membrane. Notably, PFK9 and PGK formed spatially distinct, non-overlapping condensates, indicating that these structures were formed with different mechanism as compared to the shared, multi-enzyme G-bodies described in other organisms. Whether the condensation of these enzymes enhances or restrains glycolysis under low-glucose stress remains to be determined. These results suggest that the formation of glycolytic enzyme condensates may be an enzyme-specific cellular response that helps the parasite adapt to reductions in blood glucose levels in the host during the ABS.

**Significance statement:** Glycolytic bodies (G-bodies), which are biomolecular condensates formed through the liquid-liquid phase separation of glycolytic enzymes, can accelerate glycolysis to produce energy and overcome hypoxic stress. The parasites that cause malaria depend on glycolysis for energy production, but there have been no reports that these parasites form G-bodies. We demonstrated that membrane-less G-body-like structures formed in media containing low levels of glucose. Two glycolytic enzymes, PFK9 and PGK, formed these condensates, but they did not share a common structure and instead assembled into physically separated condensates, unlike the multi-enzyme G-bodies reported in other organisms. The formation of glycolytic enzyme condensates may be important for the malaria parasite to adapt to reduced blood glucose levels in the host. These results further our understanding of the cellular mechanisms for the survival of malaria parasites.
