## Supplementary material for "Glycolytic enzymes form membrane-less condensates in the malaria parasite *Plasmodium falciparum* by sensing glucose levels": TableS1_Metabolome_Quant

### Sheet: Quantification
Quantification of 116 metabolites
ID	HMT DB				Concentration (μM)										Comparative Analysis
	Compound name	Pathway Label	PubChem CID	HMDB ID	glucose-5mM			glucose-10mM			glucose-5mM		glucose-10mM		glucose-5mM vs glucose-10mM
					A1	A2	A3	B1	B2	B3	Mean	S.D.	Mean	S.D.	Ratio ¶	p-value ||
A_0001	NAD+	NAD+	5893	HMDB0000902	250.992	250.58	170.527	273.498	283.893	200.876	224.033	46.3381	252.755	45.2287	0.886362	0.48518
A_0002	cAMP	cAMP	6076	HMDB0000058	0.151509	0.144471	0.115791	0.159728	0.140025	0.113199	0.137257	0.0189201	0.137651	0.0233556	0.997141	0.98304
A_0003	cGMP	cGMP	24316	HMDB0001314	0.0231969	0.016587	0.00981613	0.0195042	0.0201623	0.0159475	0.0165333	0.00669055	0.018538	0.00226742	0.891862	0.6636
A_0004	NADH	NADH	439153	HMDB0001487	4.15877	3.98472	3.94505	4.03341	4.20366	3.52779	4.02951	0.113684	3.92162	0.351528	1.02751	0.65547
A_0005	Xanthine	Xanthine	1188	HMDB0000292	0.1695	0.203192	0.200265	0.140221	0.229858	0.163574	0.190986	0.018665	0.177884	0.0465003	1.07365	0.68536
A_0006	ADP-ribose	ADP-Rib	445794	HMDB0001178	1.49625	1.26524	0.881392	1.16104	1.24368	0.972675	1.21429	0.310577	1.1258	0.138895	1.07861	0.68524
A_0007	Mevalonic acid	Mevalonic acid	134965	HMDB0000227	N.D.	N.D.	N.D.	N.D.	N.D.	N.D.	N.A.	N.A.	N.A.	N.A.	N.A.	N.A.
A_0008	UDP-glucose	UDP-Glc	8629	HMDB0000286	16.2263	15.7817	10.7274	17.2026	19.0279	13.7985	14.2451	3.05456	16.6764	2.65411	0.85421	0.35787
A_0009	Uric acid	Uric acid	1175	HMDB0000289	N.D.	N.D.	N.D.	N.D.	N.D.	N.D.	N.A.	N.A.	N.A.	N.A.	N.A.	N.A.
A_0010	NADP+	NADP+	5886	HMDB0000217	27.3362	22.7172	17.0603	27.488	27.5507	19.1111	22.3712	5.14666	24.7166	4.85458	0.905109	0.59669
A_0011	IMP	IMP	8582	HMDB0000175	57.4077	72.1065	32.5162	78.5972	111.035	65.2508	54.0101	20.0126	84.9611	23.5464	0.635704	0.15965
A_0012	Sedoheptulose 7-phosphate	S7P	165007	HMDB0001068	N.D.	N.D.	N.D.	N.D.	N.D.	N.D.	N.A.	N.A.	N.A.	N.A.	N.A.	N.A.
A_0013	Glucose 6-phosphate	G6P	5958	HMDB0001401	56.1062	56.1481	39.6798	52.9061	51.3295	41.1451	50.6447	9.49593	48.4602	6.38396	1.04508	0.75972
A_0014	Fructose 6-phosphate	F6P	603	HMDB0000124	3.34061	2.74454	2.30515	3.45988	2.59549	2.32143	2.79677	0.519698	2.79226	0.594188	1.00161	0.9926
A_0015	Fructose 1-phosphate	D-F1P	439394	HMDB0001076	N.D.	N.D.	N.D.	N.D.	N.D.	N.D.	N.A.	N.A.	N.A.	N.A.	N.A.	N.A.
A_0016	Galactose 1-phosphate	Gal1P	123912	HMDB0000645	N.D.	N.D.	N.D.	N.D.	N.D.	N.D.	N.A.	N.A.	N.A.	N.A.	N.A.	N.A.
A_0017	Glucose 1-phosphate	G1P	65533	HMDB0001586	N.D.	N.D.	N.D.	N.D.	N.D.	N.D.	N.A.	N.A.	N.A.	N.A.	N.A.	N.A.
A_0018	Acetoacetyl CoA	AAcCoA	92153	HMDB0001484	N.D.	N.D.	N.D.	N.D.	N.D.	N.D.	N.A.	N.A.	N.A.	N.A.	N.A.	N.A.
A_0019	Acetyl CoA	AcCoA	444493	HMDB0001206	0.040224	0.108246	0.118403	0.119801	0.103503	0.101527	0.0889577	0.042509	0.108277	0.0100288	0.821573	0.51662
A_0020	Folic acid	Folic acid	6037	HMDB0000121	2.05034	1.37529	2.12805	1.16786	1.39992	1.3143	1.85123	0.414003	1.29403	0.117352	1.43059	0.13645
A_0021	Ribose 5-phosphate	R5P	439167	HMDB0001548	4.23892	4.70522	4.2376	5.33351	4.82673	3.49156	4.39391	0.269601	4.5506	0.951515	0.965569	0.80633
A_0022	CoA	CoA	87642	HMDB0001423	0.409243	0.438123	0.427368	0.400501	0.45951	0.387921	0.424912	0.0145957	0.415977	0.0382214	1.02148	0.73428
A_0023	Ribose 1-phosphate	R1P	439236	HMDB0001489	1.1486	1.60357	0.452908	1.1045	1.58191	0.80519	1.06836	0.579515	1.16386	0.391748	0.917944	0.8262
A_0024	Ribulose 5-phosphate	Ru5P	439184	HMDB0000618	4.6703	4.27809	4.37776	4.59903	3.58845	3.488	4.44205	0.203855	3.89182	0.61451	1.14138	0.25721
A_0025	Xylulose 5-phosphate	X5P	439190	HMDB0000868	N.D.	N.D.	N.D.	1.51027	N.D.	N.D.	N.A.	N.A.	1.51027	N.A.	<1	N.A.
A_0026	Erythrose 4-phosphate	E4P	122357	HMDB0001321	N.D.	N.D.	N.D.	N.D.	N.D.	N.D.	N.A.	N.A.	N.A.	N.A.	N.A.	N.A.
A_0027	HMG CoA	HMG-CoA	445127	HMDB0001375	N.D.	N.D.	N.D.	N.D.	N.D.	N.D.	N.A.	N.A.	N.A.	N.A.	N.A.	N.A.
A_0028	Glyceraldehyde 3-phosphate	Glyceraldehyde 3-phosphate	729	HMDB0001112	1.99419	2.35214	5.4708	5.45206	4.36379	2.4533	3.27238	1.91228	4.08972	1.51805	0.800148	0.59463
A_0029	NADPH	NADPH	5884	HMDB0000221	2.71659	2.69903	2.77175	2.62075	3.00452	2.63638	2.72912	0.0379474	2.75388	0.217201	0.991008	0.86281
A_0030	Malonyl CoA	Malonyl-CoA	644066	HMDB0001175	N.D.	N.D.	N.D.	N.D.	N.D.	N.D.	N.A.	N.A.	N.A.	N.A.	N.A.	N.A.
A_0031	Phosphocreatine	Phosphocreatine	9548602	HMDB0001511	N.D.	N.D.	N.D.	N.D.	N.D.	N.D.	N.A.	N.A.	N.A.	N.A.	N.A.	N.A.
A_0032	XMP	XMP	73323	HMDB0001554	0.220008	0.195531	0.148574	0.221252	0.312464	0.207675	0.188038	0.0363019	0.24713	0.0569867	0.760884	0.21668
A_0033	Dihydroxyacetone phosphate	DHAP	668	HMDB0001473	16.0931	13.8028	19.0375	18.353	10.8678	11.8218	16.3111	2.62415	13.6809	4.07423	1.19226	0.40878
A_0034	Adenylosuccinic acid	Succinyl AMP	447145	HMDB0000536	5.13084	4.69487	2.91543	6.75538	7.40568	4.67451	4.24705	1.17363	6.27852	1.42666	0.676441	0.13219
A_0035	Fructose 1,6-diphosphate	F1,6P	172313	HMDB0001058	22.9656	14.6336	20.8094	22.5252	16.0377	14.1903	19.4695	4.32457	17.5844	4.37742	1.1072	0.62378
A_0036	6-Phosphogluconic acid	6-PG	91493	HMDB0001316	1.22634	0.963055	0.996912	1.41628	1.02477	0.85676	1.0621	0.143235	1.09927	0.287103	0.966186	0.85405
A_0037	N-Carbamoylaspartic acid	Carbamoyl-Asp	93072	HMDB0000828	14.5269	11.6454	11.4427	15.3501	15.8005	11.6435	12.5384	1.72513	14.2647	2.28117	0.878977	0.35885
A_0038	PRPP	PRPP	7339	HMDB0000280	1.62734	1.68675	2.30086	1.11545	2.1439	1.09175	1.87165	0.372889	1.45037	0.600735	1.29047	0.37088
A_0039	2-Phosphoglyceric acid	2-PG	439278	HMDB0003391	18.0347	16.7943	12.8112	17.323	14.6427	10.2707	15.8801	2.72913	14.0788	3.55982	1.12794	0.52743
A_0040	2,3-Diphosphoglyceric acid	Diphosphoglycerate	186004	HMDB0001294	64.5596	53.659	64.6078	44.3677	58.7807	50.2757	60.9421	6.30743	51.1414	7.24536	1.19164	0.15331
A_0041	3-Phosphoglyceric acid	3-PG	439183	HMDB0000807	92.2811	96.7293	71.3487	83.0599	77.8608	59.6465	86.7864	13.5531	73.5224	12.2948	1.18041	0.27824
A_0042	Phosphoenolpyruvic acid	PEP	1005	HMDB0000263	9.08936	9.33138	7.10518	11.4893	8.79093	6.21535	8.50864	1.22144	8.83186	2.63721	0.963403	0.86028
A_0043	GMP	GMP	6804	HMDB0001397	43.6852	45.1785	23.911	47.6009	44.6613	33.5993	37.5916	11.8712	41.9538	7.38301	0.896022	0.6228
A_0044	AMP	AMP	6083	HMDB0000045	156.718	180.813	69.8568	176.133	188.282	124.641	135.796	58.362	163.019	33.7865	0.833007	0.53179
A_0045	2-Oxoisovaleric acid	2-KIV	49	HMDB0000019	N.D.	N.D.	N.D.	N.D.	N.D.	N.D.	N.A.	N.A.	N.A.	N.A.	N.A.	N.A.
A_0046	GDP	GDP	8977	HMDB0001201	8.87646	7.84116	6.57034	8.36386	8.47784	7.46146	7.76266	1.15506	8.10105	0.556825	0.958228	0.67985
A_0047	Lactic acid	Lactic acid	612	HMDB0000190,HMDB0001311	3574.86	2974.4	4725.85	3204.49	3226.02	2837.83	3758.37	890.03	3089.45	218.171	1.21652	0.32173
A_0048	ADP	ADP	6022	HMDB0001341	81.2278	77.1334	56.4738	85.185	89.4181	61.7662	71.6117	13.2686	78.7898	14.894	0.908895	0.56729
A_0049	GTP	GTP	6830	HMDB0001273	16.9961	12.7171	16.1415	14.5923	12.9745	13.0746	15.2849	2.26448	13.5472	0.906528	1.12827	0.31619
A_0050	Glyoxylic acid	Glyoxylic acid	760	HMDB0000119	N.D.	N.D.	N.D.	N.D.	N.D.	N.D.	N.A.	N.A.	N.A.	N.A.	N.A.	N.A.
A_0051	ATP	ATP	5957	HMDB0000538	88.0886	68.69	96.3438	80.5072	73.912	72.3499	84.3741	14.1961	75.5897	4.32973	1.11621	0.3984
A_0052	Glycerol 3-phosphate	Glycerol 3-phosphate	439162	HMDB0000126	55.411	51.4074	47.3595	64.3163	54.676	47.2594	51.3926	4.02579	55.4172	8.55259	0.927377	0.51695
A_0053	Glycolic acid	Glycolic acid	757	HMDB0000115	N.D.	N.D.	N.D.	N.D.	N.D.	N.D.	N.A.	N.A.	N.A.	N.A.	N.A.	N.A.
A_0054	Pyruvic acid	Pyruvic acid	1060	HMDB0000243	16.7562	53.0946	74.4032	45.9524	46.4229	35.0144	48.0847	29.1482	42.4632	6.45518	1.13238	0.77281
A_0055	N-Acetylglutamic acid	N-AcGlu	70914	HMDB0001138	0.868927	N.D.	N.D.	N.D.	0.941768	N.D.	0.868927	N.A.	0.941768	N.A.	0.922655	N.A.
A_0056	2-Hydroxyglutaric acid	2-Hydroxyglutaric acid	43	HMDB0000606,HMDB0000694	1.02182	1.5798	0.935549	1.20036	1.59328	1.07482	1.17906	0.349726	1.28949	0.270478	0.914363	0.68893
A_0057	Carbamoylphosphate	Carbamoyl-P	278	HMDB0001096	N.D.	1.62491	N.D.	1.95235	N.D.	N.D.	1.62491	N.A.	1.95235	N.A.	0.832282	N.A.
A_0058	Succinic acid	Succinic acid	1110	HMDB0000254	32.748	33.5913	21.8958	35.3731	38.6254	25.5226	29.4117	6.52263	33.1737	6.82266	0.886597	0.52803
A_0059	Malic acid	Malic acid	525	HMDB0000156,HMDB0000744	65.1315	59.5474	46.9857	92.4908	99.4051	67.3546	57.2215	9.29382	86.4168	16.8665	0.662157	0.075668
A_0060	2-Oxoglutaric acid	2-OG	51	HMDB0000208	29.1298	40.7374	21.7059	31.006	41.6759	24.9375	30.5244	9.59208	32.5398	8.47392	0.938062	0.79875
A_0061	Fumaric acid	Fumaric acid	444972	HMDB0000134	6.10939	3.47037	2.58261	12.5136	11.1442	9.27234	4.05412	1.83443	10.9767	1.62712	0.369338	0.0083996	**
A_0062	Citric acid	Citric acid	311	HMDB0000094	61.5531	40.5791	72.5612	37.417	41.0082	41.1819	58.2311	16.2478	39.869	2.12528	1.46056	0.18756
A_0063	cis-Aconitic acid	cis-Aconitic acid	643757	HMDB0000072	0.433349	0.371876	0.623273	0.331139	0.285182	0.244222	0.476166	0.131054	0.286848	0.0434825	1.66	0.1181
A_0064	Isocitric acid	Isocitric acid	1198	HMDB0000193	N.D.	N.D.	N.D.	N.D.	N.D.	N.D.	N.A.	N.A.	N.A.	N.A.	N.A.	N.A.
C_0001	Urea	Urea	1176	HMDB0000294	N.D.	N.D.	N.D.	4.22627	N.D.	N.D.	N.A.	N.A.	4.22627	N.A.	<1	N.A.
C_0002	Gly	Gly	750	HMDB0000123	246.184	196.276	283.673	187.707	189.864	188.892	242.044	43.8456	188.821	1.08033	1.28187	0.17017
C_0003	Putrescine	Putrescine	1045	HMDB0001414	69.1996	68.6096	65.7095	66.3961	76.4334	62.4471	67.8395	1.86812	68.4256	7.21061	0.991436	0.90276
C_0004	Sarcosine	Sarcosine	1088	HMDB0000271	N.D.	N.D.	N.D.	N.D.	N.D.	N.D.	N.A.	N.A.	N.A.	N.A.	N.A.	N.A.
C_0005	Ala	Ala	602	HMDB0000161,HMDB0001310	70.5579	68.1462	63.5317	69.3682	67.3838	54.2403	67.4119	3.57018	63.6641	8.2213	1.05887	0.52602
C_0006	β-Ala	b-Ala	239	HMDB0000056	N.D.	N.D.	N.D.	N.D.	N.D.	N.D.	N.A.	N.A.	N.A.	N.A.	N.A.	N.A.
C_0007	N,N-Dimethylglycine	DMG	673	HMDB0000092	N.D.	N.D.	N.D.	N.D.	N.D.	N.D.	N.A.	N.A.	N.A.	N.A.	N.A.	N.A.
C_0008	γ-Aminobutyric acid	g-Aminobutyric acid	119	HMDB0000112	32.7383	39.0326	26.5216	52.7593	66.8494	45.7719	32.7642	6.25554	55.1269	10.7363	0.594341	0.047856	*
C_0009	Choline	Choline	305	HMDB0000097	49.3275	44.8083	56.9142	46.3332	49.1966	45.0435	50.35	6.11735	46.8578	2.12568	1.07453	0.43215
C_0010	Ser	Ser	617	HMDB0000187,HMDB0003406	423.382	322.418	508.019	315.731	320.712	333.828	417.94	92.9198	323.424	9.34832	1.29224	0.21921
C_0011	Carnosine	Carnosine	439224	HMDB0000033	N.D.	N.D.	N.D.	N.D.	N.D.	N.D.	N.A.	N.A.	N.A.	N.A.	N.A.	N.A.
C_0012	Creatinine	Creatinine	588	HMDB0000562	N.D.	N.D.	N.D.	N.D.	N.D.	N.D.	N.A.	N.A.	N.A.	N.A.	N.A.	N.A.
C_0013	Pro	Pro	614	HMDB0000162,HMDB0003411	258.544	203.548	263.224	201.362	208.51	206.299	241.772	33.1859	205.39	3.65961	1.17714	0.1967
C_0014	Val	Val	1182	HMDB0000883	291.193	223.459	331.262	231.445	224.035	222.506	281.972	54.4899	225.996	4.78111	1.24769	0.21641
C_0015	Betaine	Betaine	247	HMDB0000043	N.D.	N.D.	N.D.	N.D.	N.D.	N.D.	N.A.	N.A.	N.A.	N.A.	N.A.	N.A.
C_0016	Thr	Thr	6288	HMDB0000167	229.274	173.457	296.79	172.766	187.353	192.985	233.174	61.7592	184.368	10.4345	1.26472	0.30347
C_0017	Homoserine	Homoserine	12647	HMDB0000719	N.D.	0.249584	N.D.	0.257143	N.D.	0.3733	0.249584	N.A.	0.315222	0.082135	0.791774	N.A.
C_0018	Betaine aldehyde	BTL	249	HMDB0001252	N.D.	N.D.	N.D.	N.D.	N.D.	N.D.	N.A.	N.A.	N.A.	N.A.	N.A.	N.A.
C_0019	Cys	Cys	594	HMDB0000574,HMDB0003417	1.18564	3.59848	9.04899	1.14953	1.24402	1.51679	4.61103	4.02828	1.30345	0.190706	3.53757	0.29079
C_0020	Hydroxyproline	Hydroxyproline	5810	HMDB0000725	206.8	159.391	274.57	151.917	158.643	168.012	213.587	57.8887	159.524	8.08375	1.3389	0.24571
C_0021	Creatine	Creatine	586	HMDB0000064	9.26231	10.2316	11.8264	9.18849	10.6795	10.4785	10.4401	1.29468	10.1155	0.809077	1.03209	0.73471
C_0022	Ile	Ile	791	HMDB0000172	479.079	365.623	550.254	337.022	353	392.24	464.985	93.1191	360.754	28.414	1.28893	0.1847
C_0023	Leu	Leu	857	HMDB0000687	523.482	424.84	615.831	392.138	404.31	413.32	521.385	95.5126	403.256	10.6305	1.29294	0.16394
C_0024	Asn	Asn	236	HMDB0000168,HMDB0033780	524.97	415.918	662.119	365.248	412.438	428.294	534.336	123.368	401.993	32.7953	1.32922	0.19859
C_0025	Ornithine	Ornithine	389	HMDB0000214,HMDB0003374	98.7601	102.99	136.348	84.4976	94.4452	92.0494	112.699	20.5889	90.3307	5.19174	1.24763	0.19519
C_0026	Asp	Asp	424	HMDB0000191,HMDB0006483	316.615	279.886	323.319	276.79	292.831	259.175	306.607	23.3825	276.265	16.8342	1.10983	0.14939
C_0027	Homocysteine	Homocysteine	778	HMDB0000742	N.D.	N.D.	N.D.	N.D.	N.D.	N.D.	N.A.	N.A.	N.A.	N.A.	N.A.	N.A.
C_0028	Adenine	Adenine	190	HMDB0000034	1.09363	0.897801	1.03609	1.13815	1.26352	1.06408	1.00917	0.100652	1.15525	0.100811	0.873556	0.15038
C_0029	Hypoxanthine	Hypoxanthine	790	HMDB0000157	534.679	423.42	595.515	410.164	390.183	431.15	517.871	87.2701	410.499	20.4855	1.26157	0.16095
C_0030	Spermidine	Spermidine	1102	HMDB0001257	119.524	119.664	109.402	108.203	117.931	105.592	116.197	5.88457	110.575	6.50264	1.05084	0.32973
C_0031	Gln	Gln	738	HMDB0000641,HMDB0003423	1914.74	1516.01	2387.84	1477.13	1520.51	1590.99	1939.53	436.44	1529.54	57.4663	1.26805	0.24393
C_0032	Lys	Lys	866	HMDB0000182,HMDB0003405	377.328	290.979	425.482	272.297	288.22	291.297	364.596	68.1492	283.938	10.198	1.28407	0.17433
C_0033	Glu	Glu	611	HMDB0000148,HMDB0003339	625.019	600.274	598.583	648.055	683.861	601.019	607.959	14.7987	644.312	41.5478	0.943578	0.26559
C_0034	Met	Met	876	HMDB0000696	103.497	80.6858	135.909	80.5876	79.412	83.5034	106.697	27.7505	81.1677	2.10647	1.31453	0.25164
C_0035	Guanine	Guanine	764	HMDB0000132	9.92791	11.0188	6.11753	11.3891	11.6716	8.99595	9.02142	2.57331	10.6856	1.47005	0.844262	0.3988
C_0036	His	His	773	HMDB0000177	166.157	131.004	189.83	131.665	133.551	132.902	162.33	29.5994	132.706	0.958286	1.22323	0.22504
C_0037	Carnitine	Carnitine	85	HMDB0000062	N.D.	N.D.	N.D.	N.D.	N.D.	N.D.	N.A.	N.A.	N.A.	N.A.	N.A.	N.A.
C_0038	Phe	Phe	994	HMDB0000159	135.889	112.187	167.866	110.969	111.261	110.161	138.647	27.9418	110.797	0.570076	1.25136	0.22638
C_0039	Arg	Arg	6322	HMDB0000517,HMDB0003416	1017	775.189	1306.91	785.656	789.081	903.786	1033.03	266.224	826.174	67.2358	1.25038	0.3092
C_0040	Citrulline	Citrulline	9750	HMDB0000904	429.362	321.347	419.523	233.602	211.215	227.368	390.077	59.7251	224.062	11.5538	1.74094	0.036417	*
C_0041	Tyr	Tyr	1153	HMDB0000158	136.245	110.392	170.378	104.413	111.589	110.219	139.005	30.0881	108.741	3.80981	1.27832	0.22216
C_0042	S-Adenosylhomocysteine	SAH	439155	HMDB0000939	4.42186	5.10131	3.37752	4.51089	5.06412	3.76564	4.30023	0.868313	4.44688	0.651603	0.967022	0.82734
C_0043	Spermine	Spermine	1103	HMDB0001256	0.819025	0.707444	0.690734	0.594846	0.601381	0.569496	0.739068	0.0697473	0.588574	0.0168426	1.25569	0.057633
C_0044	Trp	Trp	1148	HMDB0000929	32.0181	26.4545	39.8708	24.7908	25.3774	25.7186	32.7811	6.74063	25.2956	0.469242	1.29592	0.19379
C_0045	Cystathionine	Cystathionine	834	HMDB0000099	N.D.	N.D.	N.D.	N.D.	N.D.	N.D.	N.A.	N.A.	N.A.	N.A.	N.A.	N.A.
C_0046	Adenosine	Adenosine	60961	HMDB0000050	0.398209	0.425646	0.270907	0.453536	0.364272	0.33863	0.364921	0.0825658	0.38548	0.0603173	0.946667	0.74674
C_0047	Inosine	Inosine	6021	HMDB0000195	10.309	10.4424	10.9483	11.4959	10.9636	8.73665	10.5666	0.337251	10.3987	1.46378	1.01614	0.86287
C_0048	Guanosine	Guanosine	6802	HMDB0000133	1.13911	1.33551	0.49282	1.45757	1.72424	1.16104	0.989145	0.440905	1.44761	0.281733	0.683293	0.21586
C_0049	Argininosuccinic acid	ArgSuccinate	16950	HMDB0000052	0.671319	N.D.	0.680948	N.D.	0.724951	0.633621	0.676133	0.00680876	0.679286	0.0645801	0.995358	0.95617
C_0050	Glutathione (GSSG)	GSSG	65359	HMDB0003337	123.185	138.057	68.7451	131.101	164.18	113.408	109.996	36.4899	136.23	25.7716	0.807427	0.37253
C_0051	Glutathione (GSH)	GSH	124886	HMDB0000125	4.23126	7.67751	5.83642	4.06042	5.08627	4.51737	5.91506	1.72447	4.55469	0.513943	1.29868	0.30361
C_0052	S-Adenosylmethionine	SAM	34755	HMDB0001185	11.599	12.9113	8.12063	13.8747	13.4239	10.7404	10.877	2.47559	12.6797	1.69451	0.857824	0.36381
-	Adenylate Energy Charge	No Label			0.394751	0.328367	0.559475	0.360124	0.337363	0.398957	0.427531	0.11899	0.365481	0.0311441	1.16977	0.46468
-	Total Adenylate	No Label			326.034	326.636	222.674	341.826	351.612	258.757	291.782	59.8495	317.398	51.0197	0.919292	0.60348
-	Guanylate Energy Charge	No Label			0.308152	0.253096	0.416678	0.266086	0.260361	0.310432	0.325975	0.0832347	0.27896	0.0274057	1.16854	0.43558
-	Total Guanylate	No Label			69.5579	65.7367	46.6229	70.5571	66.1137	54.1354	60.6391	12.2879	63.602	8.49405	0.953415	0.75052
-	GSH/GSSG	No Label			0.0343489	0.055611	0.0848993	0.0309717	0.0309798	0.0398327	0.0582864	0.0253812	0.0339281	0.00511359	1.71794	0.23545
-	Total Glutathione	No Label			250.601	283.792	143.327	266.263	333.447	231.334	225.907	73.4166	277.015	51.8985	0.815504	0.3863
-	NADPH/NADP+	No Label			0.0993771	0.11881	0.162468	0.0953416	0.109055	0.13795	0.126885	0.0323112	0.114115	0.0217503	1.1119	0.60452
-	NADH/NAD+	No Label			0.0165693	0.015902	0.0231345	0.0147475	0.0148072	0.0175621	0.0185353	0.00399699	0.0157056	0.00160802	1.18017	0.34821
-	Lactate/Pyruvate	No Label			213.345	56.0207	63.5167	69.735	69.4919	81.0476	110.961	88.7463	73.4248	6.60261	1.51122	0.54031
-	Glycerol 3-phosphate/DHAP	No Label			3.44316	3.72442	2.4877	3.5044	5.03101	3.99766	3.21842	0.648267	4.17769	0.779066	0.770384	0.17883
-	Total Amino Acids	No Label			7872.36	6320.35	9329.74	6186.29	6404.54	6542.89	7840.82	1504.95	6377.91	179.787	1.22937	0.23308
-	Total Essential Amino Acids	No Label			2337.92	1828.69	2753.1	1753.68	1806.52	1864.63	2306.57	463	1808.28	55.4966	1.27556	0.20186
-	Total Non-essential Amino Acids	No Label			5534.44	4491.66	6576.65	4432.61	4598.02	4678.26	5534.25	1042.49	4569.63	125.262	1.21109	0.24911
-	Total Glucogenic Amino Acids	No Label			6971.55	5604.53	8288.43	5521.86	5712.01	5838.28	6954.84	1342.03	5690.71	159.282	1.22214	0.24327
-	Total Ketogenic Amino Acids	No Label			1913.32	1503.93	2266.47	1414.4	1481.11	1535.94	1894.57	381.615	1477.15	60.8691	1.28259	0.19609
-	Total BCAA	No Label			1293.75	1013.92	1497.35	960.605	981.345	1028.07	1268.34	242.712	990.006	34.5545	1.28115	0.18316
-	Total Aromatic Amino Acids	No Label			304.152	249.034	378.115	240.173	248.228	246.099	310.434	64.7695	244.833	4.17408	1.26794	0.22108
-	Fischer's Ratio	No Label			4.25364	4.07143	3.96003	3.99964	3.9534	4.17746	4.09503	0.148222	4.0435	0.118291	1.01274	0.66353
-	Total Glu-related Amino Acids	No Label			3981.46	3226.03	4746.39	3243.87	3335.51	3435	3984.63	760.184	3338.12	95.5915	1.19367	0.27774
-	Total Pyr-related Amino Acids	No Label			1002.6	790.35	1200.93	771.513	791.935	797.181	997.962	205.331	786.876	13.561	1.26826	0.21651
-	Total Acetyl CoA-related Amino Acids	No Label			1411.91	1107.9	1631.44	1026.25	1070.91	1122.58	1383.75	262.904	1073.24	48.2065	1.28931	0.17378
-	Total Fumarate-related Amino Acids	No Label			272.134	222.579	338.244	215.382	222.851	220.38	277.652	58.0296	219.537	3.80495	1.26472	0.22455
-	Total Succinyl CoA-related Amino Acids	No Label			873.77	669.768	1017.43	649.055	656.447	698.25	853.654	174.7	667.917	26.5274	1.27808	0.20467
-	Total Oxaloacetate-related Amino Acids	No Label			841.585	695.803	985.439	642.038	705.269	687.469	840.942	144.819	678.259	32.6063	1.23985	0.18629
-	Malate/Asp	No Label			0.205712	0.212756	0.145323	0.334155	0.339462	0.259881	0.18793	0.037067	0.311166	0.0444935	0.603955	0.022316	*
-	Citrulline/Ornithine	No Label			4.34752	3.12017	3.07686	2.7646	2.23638	2.47007	3.51485	0.721439	2.49035	0.264694	1.41139	0.12039
-	Glu/2-Oxoglutarate	No Label			21.4563	14.7352	27.577	20.9009	16.409	24.101	21.2562	6.42323	20.4703	3.86401	1.03839	0.86656
-	G6P/R5P	No Label			13.236	11.9331	9.36373	9.91957	10.6344	11.7842	11.511	1.97035	10.7794	0.940712	1.06787	0.60414
-	SAM/SAH	No Label			2.6231	2.53097	2.40432	3.07583	2.65079	2.85222	2.51946	0.109841	2.85962	0.212616	0.881049	0.090811
-	Putrescine/Spermidine	No Label			0.578961	0.573352	0.600623	0.613629	0.648119	0.591398	0.584312	0.0144015	0.617715	0.0285803	0.945925	0.16979
ID consists of the initials of the measurement mode followed by a consecutive number, where C indicates cation mode and A indicates anion mode.
N.D.: Not Detected.
N.A.: Not Available. Data was not enough for calculation.
¶ The ratio of the average detection values between the two groups was calculated with the latter as the denominator.
|| P-values given by Welch's t-test. (*<0.05, **<0.01, ***<0.001)
